# Ezh2-dependent epigenetic reprogramming controls a developmental switch between modes of gastric neuromuscular regulation

**DOI:** 10.1101/486423

**Authors:** Sabriya A. Syed, Yujiro Hayashi, Jeong-Heon Lee, Huihuang Yan, Andrea Lorincz, Peter R. Strege, Gabriella B. Gajdos, Srdjan Milosavljevic, Jinfu Nie, Jüri J. Rumessen, Simon J. Gibbons, Viktor J. Horvath, Michael R. Bardsley, Doug D. Redelman, Sabine Klein, Dieter Saur, Gianrico Farrugia, Zhiguo Zhang, Raul A. Urrutia, Tamas Ordog

## Abstract

Physiological interconversion between specialized cell types has only been described in a few mammalian tissues and the mechanisms remain obscure. Using genetic lineage tracing during postnatal development and *in-vitro* models we demonstrate conversion of gastric interstitial cells of Cajal (ICC), regulatory cells that electrically pace phasic contractions and mediate nitrergic and cholinergic neural control of smooth muscle cells, into phenotypically distinct “fibroblast-like” interstitial cells (FLC), which only mediate purinergic signaling. Mechanistically, we find this transition to be epigenetically governed by H3K27 trimethylation of cell identity-related promoters whose susceptibility to repression is predicted by H3K27 acetylation patterns in ICC. The phenotypic switch was reversible by inhibition, knockdown or *in-vivo* genomic inactivation of the polycomb H3K27 methyl-transferase Ezh2. These results demonstrate a role for Ezh2-mediated epigenetic repression in physiological mammalian transdifferentiation and identify FLC as a reserve from which ICC can potentially be restored in common gastrointestinal disorders where ICC are depleted.

**GRAPHICAL ABSTRACT:** 

**HIGHLIGHTS:**

- Gastric pacemaker cells (ICC) transdifferentiate into quiescent cells (FLC) in vivo
- ICC-to-FLC shift switches neural control from nitrergic/cholinergic to purinergic
- Ezh2-mediated H3K27me3 represses cell-identity genes during ICC-to-FLC transition
- Ezh2 inhibition restores ICC numbers, phenotype and function

**eTOC BLURB:** Syed et al. find aging to cause transdifferentiation of gastric pacemaker cells (interstitial cells of Cajal, ICC), which also communicate cholinergic and nitrergic neurotransmission to smooth muscle cells, into quiescent “fibroblast-like cells” (FLC), which only mediate purinergic signals. This switch is governed by Ezh2, whose inhibition can reverse ICC depletion.
