## Supplementary material for "Ezh2-dependent epigenetic reprogramming controls a developmental switch between modes of gastric neuromuscular regulation"

### Sheet: MYspec_MY.Up_AND_DMP.NotUp
ICC-MY-specific genes						ICC-MY-specific genes significantly downregulated in ICL2A
Ingenuity Canonical Pathways	P value	-log(P value)	Ratio	Molecules		Ingenuity Canonical Pathways	P value	-log(P value)	Ratio	Molecules
4-aminobutyrate Degradation I	0.0015488	2.81	0.667	ABAT,ALDH5A1		4-aminobutyrate Degradation I	0.00019498	3.71	0.2	ABAT,ALDH5A1
Hepatic Cholestasis	0.0030903	2.51	0.0667	PRKCQ,SLCO3A1,NR0B2,CYP27A1,SREBF1,ABCC2,NFKBIE,ADCY1,IL6		Glutamate Degradation III (via 4-aminobutyrate)	0.00064565	3.19	0.167	ABAT,ALDH5A1
Oxidative Phosphorylation	0.0046774	2.33	0.0693	ATP5C1,Cox8b,Cycs,COX6B2,NDUFAB1,ATPAF1,COX7A1		GABA Receptor Signaling	0.0054954	2.26	0.0536	DNM1,ABAT,ALDH5A1
Glutamate Degradation III (via 4-aminobutyrate)	0.0050119	2.3	0.4	ABAT,ALDH5A1		b-alanine Degradation I	0.0162	1.79	0.1	ABAT
Mitochondrial Dysfunction	0.0063096	2.2	0.0566	ATP5C1,Cox8b,SOD2,COX6B2,NDUFAB1,ATPAF1,CPT1C,OGDH,COX7A1		1D-myo-inositol Hexakisphosphate Biosynthesis V (from Ins(1,3,4)P3)	0.0245	1.61	0.1	ITPK1
TCA Cycle II (Eukaryotic)	0.0102	1.99	0.143	ACO2,IDH3A,OGDH		Oxidative Phosphorylation	0.0372	1.43	0.025	Cox8b,ATPAF1,COX7A1
Ketolysis	0.0135	1.87	0.25	ACAT1,OXCT1		Endothelin-1 Signaling	0.0427	1.37	0.0208	PRKCQ,EDNRB,ADCY1,EDNRA
LPS/IL-1 Mediated Inhibition of RXR Function	0.0141	1.85	0.0465	ALDH1B1,NR0B2,SREBF1,ABCC2,ACSL6,CHST11,ABCG1,CPT1C,FABP3,ALDH5A1
Calcium Transport I	0.017	1.77	0.222	ATP2B1,ATP2B2
Oleate Biosynthesis II (Animals)	0.0209	1.68	0.182	UFSP1,Scd2
Ethanol Degradation II	0.0209	1.68	0.107	ALDH1B1,Aldh1a7,ADHFE1
PEDF Signaling	0.0224	1.65	0.0676	SOD2,GDNF,PIK3CG,NFKBIE,PNPLA2
Noradrenaline and Adrenaline Degradation	0.0234	1.63	0.103	ALDH1B1,Aldh1a7,ADHFE1
Activation of IRF by Cytosolic Pattern Recognition Receptors	0.0257	1.59	0.0755	DHX58,CD40,NFKBIE,IL6
Rac Signaling	0.0263	1.58	0.0536	IQGAP2,NOX4,PIK3CG,CD44,IQGAP1,PI4KA
Mevalonate Pathway I	0.0295	1.53	0.167	MVD,ACAT1
Histamine Degradation	0.0347	1.46	0.154	ALDH1B1,Aldh1a7
Glioma Invasiveness Signaling	0.0372	1.43	0.0702	RND3,PIK3CG,VTN,CD44
PXR/RXR Activation	0.0398	1.4	0.0667	NR0B2,Aldh1a7,ABCC2,IL6
Vitamin-C Transport	0.0398	1.4	0.143	SLC23A2,TXNRD3
Clathrin-mediated Endocytosis Signaling	0.0447	1.35	0.0444	DNM1,RAB4A,EPHB2,PIK3CG,Vegfb,FGF12,FGF11,SH3GLB2
IL-8 Signaling	0.0447	1.35	0.0437	VCAM1,NOX4,PRKCQ,RND3,PIK3CG,Vegfb,GNB5,IQGAP1
Oxidative Ethanol Degradation III	0.0457	1.34	0.0714	ALDH1B1,Aldh1a7
b-alanine Degradation I	0.0457	1.34	0.5	ABAT
L-cysteine Degradation III	0.0457	1.34	0.5	GOT1
L-glutamine Biosynthesis II (tRNA-dependent)	0.0457	1.34	0.5	QRSL1

### Sheet: DMP-spec_DMP.Up_AND_MY.NotUp
ICC-DMP-specific genes						ICC-DMP-specific genes significantly downregulated in ICL2A
Ingenuity Canonical Pathways	P value	-log(P value)	Ratio	Molecules		Ingenuity Canonical Pathways	P value	-log(P value)	Ratio	Molecules
Relaxin Signaling	0.00120226	2.92	0.0671	GNB4,ADCY2,GUCY1A3,PDE3B,PDE10A,PDE12,PIK3R1,ADCY3,GNA14,GNA13,PDE4D		Relaxin Signaling	0.00046774	3.33	0.0435	ADCY2,GUCY1A3,PDE3B,PDE10A,GNA14,PDE4D
Human Embryonic Stem Cell Pluripotency	0.00154882	2.81	0.0679	FGFR3,PDGFA,PIK3R1,SMAD7,SMAD6,BMPR2,FGFR2,BMP5,NOG,TCF7L2,FZD7		tRNA Splicing	0.0020893	2.68	0.0882	PDE3B,PDE10A,PDE4D
Role of Macrophages, Fibroblasts and Endothelial Cells in Rheumatoid Arthritis	0.00165959	2.78	0.0526	PDGFA,PIK3R1,CSNK1A1,CEBPD,VEGFC,IL1R1,CEBPB,Creb5,ROCK1,ROR2,WIF1,RHOA,PRKCD,CHUK,SFRP1,TCF7L2,TNFRSF11B,FZD7		Cellular Effects of Sildenafil (Viagra)	0.0023988	2.62	0.0407	ADCY2,GUCY1A3,PDE3B,PPP1R12B,PDE4D
Cardiomyocyte Differentiation via BMP Receptors	0.00165959	2.78	0.174	SMAD6,BMPR2,BMPR1B,BMP5		Cardiac b-adrenergic Signaling	0.0026303	2.58	0.0385	ADCY2,PLN,PDE3B,PDE10A,PDE4D
NF-KB Signaling	0.00269153	2.57	0.0663	FGFR3,GHR,PIK3R1,PELI1,BMPR2,FGFR2,MAP3K8,IL1R1,MALT1,CHUK,BMPR1B,TNFRSF11B		Histamine Degradation	0.0041687	2.38	0.154	ALDH1A3,ALDH1A2
Ephrin Receptor Signaling	0.0042658	2.37	0.0571	ROCK1,EPHA7,EFNB2,GNB4,PDGFA,SORBS1,RHOA,ITGA5,VEGFC,GNA14,GNA13,Creb5		Putrescine Degradation III	0.0063096	2.2	0.125	ALDH1A3,ALDH1A2
BMP signaling pathway	0.00489779	2.31	0.0814	SMAD7,SMAD6,BMPR2,GREM1,BMPR1B,BMP5,NOG		Fatty Acid y-oxidation	0.0063096	2.2	0.125	ALDH1A3,ALDH1A2
Axonal Guidance Signaling	0.00501187	2.3	0.0452	EPHA7,PDGFA,PIK3R1,VEGFC,ITGA5,PLXNA2,GNA14,BMP5,ROBO1,ROCK1,GNB4,EFNB2,ADAMTS6,GLIS2,PRKCD,RHOA,ARHGEF6,MMP11,RASSF5,ROBO2,GNA13,FZD7		Oxidative Ethanol Degradation III	0.0063096	2.2	0.0714	ALDH1A3,ALDH1A2
VDR/RXR Activation	0.00660693	2.18	0.0795	NCOA2,GADD45A,PDGFA,PRKCD,CEBPB,VDR,KLF4		Tryptophan Degradation X (Mammalian, via Tryptamine)	0.0070795	2.15	0.118	ALDH1A3,ALDH1A2
Mouse Embryonic Stem Cell Pluripotency	0.00660693	2.18	0.0808	ID1,ID2,PIK3R1,BMPR2,ID3,TCF7L2,ID4,FZD7		Cardiomyocyte Differentiation via BMP Receptors	0.0079433	2.1	0.1	BMPR1B,BMP5
PTEN Signaling	0.0074131	2.13	0.0647	FGFR3,GHR,PIK3R1,BMPR2,ITGA5,FGFR2,INPPL1,CHUK,BMPR1B		Ethanol Degradation IV	0.0079433	2.1	0.111	ALDH1A3,ALDH1A2
Thrombin Signaling	0.00794328	2.1	0.0569	ROCK1,GNB4,ADCY2,PRKCD,PIK3R1,RHOA,ARHGEF6,ADCY3,PPP1R12B,GNA14,GNA13,ITPR1		RhoGDI Signaling	0.0091201	2.04	0.0272	ARHGEF6,PPP1R12B,ITGA5,GNA14,CDH13
CREB Signaling in Neurons	0.00912011	2.04	0.0531	GNB4,ADCY2,GRIK4,PRKCD,GRIA1,PIK3R1,ADCY3,GNA14,GNA13,ITPR1,Creb5		Dopamine Degradation	0.0097724	2.01	0.1	ALDH1A3,ALDH1A2
Role of Osteoblasts, Osteoclasts and Chondrocytes in Rheumatoid Arthritis	0.01	2	0.052	PIK3R1,CSNK1A1,SMAD6,BMPR2,ITGA5,IL1R1,BMP5,WIF1,SFRP1,CHUK,TCF7L2,FZD7,TNFRSF11B		G-Protein Coupled Receptor Signaling	0.0117	1.93	0.0237	ADCY2,PTGIR,PDE3B,PDE10A,GNA14,PDE4D
Tryptophan Degradation X (Mammalian, via Tryptamine)	0.0107152	1.97	0.103	ALDH1A3,ALDH1A2,SMOX		STAT3 Pathway	0.0178	1.75	0.0405	SOCS2,FGFR2,BMPR1B
Putrescine Degradation III	0.0107152	1.97	0.1	ALDH1A3,ALDH1A2,SMOX		Ethanol Degradation II	0.0186	1.73	0.0714	ALDH1A3,ALDH1A2
RhoGDI Signaling	0.0107152	1.97	0.0545	ROCK1,ARHGAP5,GNB4,RHOA,ARHGEF6,PPP1R12B,ITGA5,GNA14,GNA13,CDH13,CDH11		Noradrenaline and Adrenaline Degradation	0.02	1.7	0.069	ALDH1A3,ALDH1A2
G-Protein Coupled Receptor Signaling	0.0109648	1.96	0.0507	ADCY2,PTGIR,HTR4,PDE10A,PDE12,PIK3R1,ADCY3,GNA14,PDE4D,Creb5,PDE3B,DUSP4,MAP3K8,CHUK		cAMP-mediated signaling	0.0214	1.67	0.0237	ADCY2,PTGIR,PDE3B,PDE10A,PDE4D
RAR Activation	0.0112202	1.95	0.0564	ADCY2,KAT2B,ALDH1A3,PRKCD,PIK3R1,PNRC1,ALDH1A2,ADCY3,SMAD7,SMAD6,CITED2		Reelin Signaling in Neurons	0.0219	1.66	0.037	ARHGEF6,ITGA5,DAB1
CXCR4 Signaling	0.0114815	1.94	0.0575	ROCK1,GNB4,ADCY2,PRKCD,PIK3R1,RHOA,ADCY3,GNA14,GNA13,ITPR1		Retinoate Biosynthesis I	0.0229	1.64	0.0645	ALDH1A3,ALDH1A2
Factors Promoting Cardiogenesis in Vertebrates	0.0134896	1.87	0.0707	PRKCD,BMPR2,BMPR1B,BMP5,NOG,TCF7L2,FZD7		G Beta Gamma Signaling	0.0269	1.57	0.0309	ADCY2,ARHGEF6,GNA14
G Beta Gamma Signaling	0.0134896	1.87	0.0579	GNB4,ADCY2,PRKCD,ARHGEF6,HBEGF,GNA14,GNA13		FAK Signaling	0.0269	1.57	0.0312	ARHGAP26,ARHGEF6,ITGA5
Circadian Rhythm Signaling	0.0154882	1.81	0.105	PER1,NR1D1,PER2,Creb5		Phenylethylamine Degradation I	0.0295	1.53	0.25	AOC3
tRNA Splicing	0.0154882	1.81	0.087	PDE3B,PDE10A,PDE12,PDE4D		Signaling by Rho Family GTPases	0.0302	1.52	0.0205	ARHGEF6,PPP1R12B,ITGA5,GNA14,CDH13
IL-1 Signaling	0.0162181	1.79	0.0642	GNB4,ADCY2,ADCY3,GNA14,IL1R1,CHUK,GNA13		Nitric Oxide Signaling in the Cardiovascular System	0.0372	1.43	0.0297	PLN,GUCY1A3,PDE3B
Protein Kinase A Signaling	0.017378	1.76	0.044	ADCY2,PLN,PDE10A,PDE12,ADCY3,ITPR1,PDE4D,Creb5,ROCK1,GNB4,H3F3A/H3F3B,PDE3B,PRKCD,RHOA,DUSP4,GNA13,CHUK,TCF7L2		Serotonin Degradation	0.0468	1.33	0.0435	ALDH1A3,ALDH1A2
Dopamine Degradation	0.017378	1.76	0.0789	ALDH1A3,ALDH1A2,SMOX		ERK/MAPK Signaling	0.0468	1.33	0.0209	H3F3A/H3F3B,ETS2,ITGA5,HSPB1
Nitric Oxide Signaling in the Cardiovascular System	0.018197	1.74	0.056	PLN,GUCY1A3,PDE3B,PRKCD,PIK3R1,VEGFC,ITPR1
Ephrin B Signaling	0.018197	1.74	0.0732	ROCK1,EFNB2,GNB4,RHOA,GNA14,GNA13
STAT3 Pathway	0.020893	1.68	0.075	FGFR3,GHR,SOCS2,BMPR2,FGFR2,BMPR1B
Wnt/b-catenin Signaling	0.0229087	1.64	0.0571	WIF1,CSNK1G3,TLE3,CSNK1A1,BMPR2,SFRP1,SOX11,UBC,TCF7L2,FZD7
LPS/IL-1 Mediated Inhibition of RXR Function	0.0295121	1.53	0.0449	ABCB1,NR1H4,ALDH1A3,ALDH1A2,SMOX,IL1R1,HMGCS2,ABCC4,CHST15,GSTO1,TNFRSF11B
IL-8 Signaling	0.0316228	1.5	0.0444	ROCK1,GNB4,PRKCD,PIK3R1,RHOA,ITGAV,VEGFC,HBEGF,CHUK,GNA13
Cardiac b-adrenergic Signaling	0.0316228	1.5	0.0506	GNB4,ADCY2,PLN,PDE3B,PDE10A,PDE12,ADCY3,PDE4D
Superpathway of D-myo-inositol (1,4,5)-trisphosphate Metabolism	0.0323594	1.49	0.0909	ITPKB,IMPA2,INPPL1
NGF Signaling	0.0331131	1.48	0.0574	ROCK1,PRKCD,PIK3R1,RHOA,MAP3K8,CHUK,Creb5
Corticotropin Releasing Hormone Signaling	0.0346737	1.46	0.0483	ADCY2,GUCY1A3,PRKCD,ADCY3,JUND,ITPR1,Creb5
Androgen Signaling	0.0363078	1.44	0.0483	HSPA4,GNB4,KAT2B,NCOA2,PRKCD,GNA14,GNA13
Role of Wnt/GSK-3b Signaling in the Pathogenesis of Influenza	0.0363078	1.44	0.0602	NCOA2,CSNK1G3,CSNK1A1,TCF7L2,FZD7
Pyridoxal 5'-phosphate Salvage Pathway	0.0380189	1.42	0.0658	SGK1,PRKCD,PRPF4B,CSNK1A1,MAP3K8
Hepatic Cholestasis	0.0389045	1.41	0.0437	ABCB1,ADCY2,NR1H4,PRKCD,ADCY3,IL1R1,CHUK,TNFRSF11B
Virus Entry via Endocytic Pathways	0.0398107	1.4	0.0594	CLTA,PRKCD,PIK3R1,HLA-B,ITGA5,AP2A2
CCR3 Signaling in Eosinophils	0.040738	1.39	0.0522	ROCK1,GNB4,PRKCD,PIK3R1,RHOA,PPP1R12B,ITPR1
TGF-b Signaling	0.0416869	1.38	0.0638	SMAD7,SMAD6,BMPR2,VDR,BMPR1B,SERPINE1
Hepatic Fibrosis / Hepatic Stellate Cell Activation	0.0436516	1.36	0.0516	PDGFA,SMAD7,VEGFC,FGFR2,BAMBI,IL1R1,SERPINE1,TNFRSF11B
Breast Cancer Regulation by Stathmin1	0.0436516	1.36	0.0467	ROCK1,GNB4,ADCY2,PRKCD,PIK3R1,RHOA,ARHGEF6,ADCY3,GNA13,ITPR1
Noradrenaline and Adrenaline Degradation	0.0446684	1.35	0.0566	ALDH1A3,ALDH1A2,SMOX
Ga12/13 Signaling	0.0467735	1.33	0.0551	ROCK1,PIK3R1,RHOA,CHUK,GNA13,CDH13,CDH11
Macropinocytosis Signaling	0.047863	1.32	0.0649	PDGFA,PRKCD,PIK3R1,RHOA,ITGA5
IL-12 Signaling and Production in Macrophages	0.047863	1.32	0.0446	PRKCD,PIK3R1,MAF,MAP3K8,CHUK,CEBPB,IRF1
IL-6 Signaling	0.047863	1.32	0.0565	ABCB1,PIK3R1,IL1R1,CHUK,CEBPB,HSPB1,TNFRSF11B
Ephrin A Signaling	0.0489779	1.31	0.0741	ROCK1,EPHA7,PIK3R1,RHOA

### Sheet: ICCcommon_MY.Up_AND_DMP.Up
Genes common to all ICC						Genes common to all ICC significantly downregulated in ICL2A
Ingenuity Canonical Pathways	P value	-log(P value)	Ratio	Molecules		Ingenuity Canonical Pathways	P value	-log(P value)	Ratio	Molecules
IL-17A Signaling in Fibroblasts	0.000537032	3.27	0.6	FOS,JUN,GSK3B		Ceramide Signaling	6.0256e-05	4.22	0.333	FOS,JUN,BCL2
IL-6 Signaling	0.00199526	2.7	0.267	VEGFA,SOCS3,FOS,JUN		TGF-b Signaling	0.000467735	3.33	0.176	FOS,JUN,BCL2
IGF-1 Signaling	0.00263027	2.58	0.25	SOCS3,FOS,JUN,CYR61		B Cell Activating Factor Signaling	0.00060256	3.22	0.5	FOS,JUN
IL-10 Signaling	0.0040738	2.39	0.333	SOCS3,FOS,JUN		April Mediated Signaling	0.00060256	3.22	0.5	FOS,JUN
Ceramide Signaling	0.0040738	2.39	0.333	FOS,JUN,BCL2		TNFR1 Signaling	0.001	3	0.4	FOS,JUN
ILK Signaling	0.00512861	2.29	0.211	VEGFA,FOS,JUN,GSK3B		TNFR2 Signaling	0.001	3	0.4	FOS,JUN
p53 Signaling	0.00758578	2.12	0.273	JUN,GSK3B,BCL2		IL-17A Signaling in Fibroblasts	0.001	3	0.4	FOS,JUN
Relaxin Signaling	0.00758578	2.12	0.273	VEGFA,FOS,JUN		IL-8 Signaling	0.00138038	2.86	0.125	FOS,JUN,BCL2
ErbB Signaling	0.00758578	2.12	0.273	FOS,JUN,GSK3B		IL-17A Signaling in Gastric Cells	0.00147911	2.83	0.333	FOS,JUN
B Cell Activating Factor Signaling	0.00891251	2.05	0.5	FOS,JUN		Toll-like Receptor Signaling	0.00147911	2.83	0.333	FOS,JUN
April Mediated Signaling	0.00891251	2.05	0.5	FOS,JUN		IL-1 Signaling	0.00204174	2.69	0.286	FOS,JUN
Unfolded protein response	0.00891251	2.05	0.5	DDIT3,BCL2		iNOS Signaling	0.00204174	2.69	0.286	FOS,JUN
Erythropoietin Signaling	0.00977237	2.01	0.25	SOCS3,FOS,JUN		GDNF Family Ligand-Receptor Interactions	0.00204174	2.69	0.286	FOS,JUN
14-3-3-mediated Signaling	0.00977237	2.01	0.25	FOS,JUN,GSK3B		Role of Osteoblasts, Osteoclasts and Chondrocytes in Rheumatoid Arthritis	0.00269153	2.57	0.1	FOS,JUN,BCL2
CXCR4 Signaling	0.00977237	2.01	0.25	FOS,JUN,EGR1		OX40 Signaling Pathway	0.00275423	2.56	0.25	JUN,BCL2
Renal Cell Carcinoma Signaling	0.00977237	2.01	0.25	VEGFA,FOS,JUN		UVA-Induced MAPK Signaling	0.00275423	2.56	0.25	FOS,JUN
Role of Macrophages, Fibroblasts and Endothelial Cells in Rheumatoid Arthritis	0.0107152	1.97	0.139	VEGFA,SOCS3,FOS,JUN,GSK3B		UVB-Induced MAPK Signaling	0.00275423	2.56	0.25	FOS,JUN
IL-8 Signaling	0.0123027	1.91	0.167	VEGFA,FOS,JUN,BCL2		IL-2 Signaling	0.00275423	2.56	0.25	FOS,JUN
Cdc42 Signaling	0.0125893	1.9	0.231	FOS,JUN,GSK3B		IL-10 Signaling	0.00346737	2.46	0.222	FOS,JUN
PDGF Signaling	0.0125893	1.9	0.231	FOS,JUN,PDGFRB		LPS-stimulated MAPK Signaling	0.00346737	2.46	0.222	FOS,JUN
RAR Activation	0.0141254	1.85	0.16	VEGFA,FOS,JUN,DUSP1		CCR5 Signaling in Macrophages	0.00346737	2.46	0.222	FOS,JUN
Docosahexaenoic Acid (DHA) Signaling	0.0144544	1.84	0.4	GSK3B,BCL2		Thrombopoietin Signaling	0.00346737	2.46	0.222	FOS,JUN
TNFR1 Signaling	0.0144544	1.84	0.4	FOS,JUN		Estrogen-Dependent Breast Cancer Signaling	0.00346737	2.46	0.222	FOS,JUN
TNFR2 Signaling	0.0144544	1.84	0.4	FOS,JUN		P2Y Purigenic Receptor Signaling Pathway	0.00346737	2.46	0.222	FOS,JUN
D-myo-inositol-5-phosphate Metabolism	0.0144544	1.84	0.4	SOCS3,DUSP1		CD27 Signaling in Lymphocytes	0.00436516	2.36	0.2	FOS,JUN
D-myo-inositol (1,4,5,6)-Tetrakisphosphate Biosynthesis	0.0144544	1.84	0.4	SOCS3,DUSP1		IL-3 Signaling	0.00436516	2.36	0.2	FOS,JUN
Superpathway of Inositol Phosphate Compounds	0.0144544	1.84	0.4	SOCS3,DUSP1		UVC-Induced MAPK Signaling	0.00436516	2.36	0.2	FOS,JUN
D-myo-inositol (3,4,5,6)-tetrakisphosphate Biosynthesis	0.0144544	1.84	0.4	SOCS3,DUSP1		EGF Signaling	0.00436516	2.36	0.2	FOS,JUN
3-phosphoinositide Degradation	0.0144544	1.84	0.4	SOCS3,DUSP1		Glucocorticoid Receptor Signaling	0.00501187	2.3	0.0811	FOS,JUN,BCL2
3-phosphoinositide Biosynthesis	0.0144544	1.84	0.4	SOCS3,DUSP1		p53 Signaling	0.00524807	2.28	0.182	JUN,BCL2
Cardiac Î²-adrenergic Signaling	0.0144544	1.84	0.4	AKAP10,ATP2A3		CD40 Signaling	0.00524807	2.28	0.182	FOS,JUN
Role of NFAT in Regulation of the Immune Response	0.0154882	1.81	0.214	FOS,JUN,GSK3B		Relaxin Signaling	0.00524807	2.28	0.182	FOS,JUN
JAK/Stat Signaling	0.0154882	1.81	0.214	SOCS3,FOS,JUN		Melanocyte Development and Pigmentation Signaling	0.00524807	2.28	0.182	KIT,BCL2
Prolactin Signaling	0.0186209	1.73	0.2	SOCS3,FOS,JUN		ErbB Signaling	0.00524807	2.28	0.182	FOS,JUN
VEGF Family Ligand-Receptor Interactions	0.0186209	1.73	0.2	VEGFA,FOS,NRP1		T Cell Receptor Signaling	0.00524807	2.28	0.182	FOS,JUN
IL-17A Signaling in Gastric Cells	0.020893	1.68	0.333	FOS,JUN		Erythropoietin Signaling	0.00630957	2.2	0.167	FOS,JUN
Toll-like Receptor Signaling	0.020893	1.68	0.333	FOS,JUN		14-3-3-mediated Signaling	0.00630957	2.2	0.167	FOS,JUN
Role of Tissue Factor in Cancer	0.0223872	1.65	0.188	VEGFA,EGR1,CYR61		CXCR4 Signaling	0.00630957	2.2	0.167	FOS,JUN
NRF2-mediated Oxidative Stress Response	0.0269153	1.57	0.176	FOS,JUN,GSK3B		Renal Cell Carcinoma Signaling	0.00630957	2.2	0.167	FOS,JUN
B Cell Receptor Signaling	0.0269153	1.57	0.176	JUN,EGR1,GSK3B		PKCÎ¸ Signaling in T Lymphocytes	0.00630957	2.2	0.167	FOS,JUN
PPAR Signaling	0.0269153	1.57	0.176	FOS,JUN,PDGFRB		Chemokine Signaling	0.00630957	2.2	0.167	FOS,JUN
TGF-b Signaling	0.0269153	1.57	0.176	FOS,JUN,BCL2		Tight Junction Signaling	0.0074131	2.13	0.154	FOS,JUN
Role of Osteoblasts, Osteoclasts and Chondrocytes in Rheumatoid Arthritis	0.0269153	1.57	0.133	FOS,JUN,GSK3B,BCL2		MIF Regulation of Innate Immunity	0.0074131	2.13	0.154	FOS,JUN
IL-1 Signaling	0.0288403	1.54	0.286	FOS,JUN		Cdc42 Signaling	0.0074131	2.13	0.154	FOS,JUN
iNOS Signaling	0.0288403	1.54	0.286	FOS,JUN		RANK Signaling in Osteoclasts	0.0074131	2.13	0.154	FOS,JUN
GDNF Family Ligand-Receptor Interactions	0.0288403	1.54	0.286	FOS,JUN		PI3K Signaling in B Lymphocytes	0.0074131	2.13	0.154	FOS,JUN
Corticotropin Releasing Hormone Signaling	0.030903	1.51	0.167	VEGFA,FOS,JUN		PDGF Signaling	0.0074131	2.13	0.154	FOS,JUN
GNRH Signaling	0.030903	1.51	0.167	FOS,JUN,EGR1		Role of NFAT in Regulation of the Immune Response	0.00870964	2.06	0.143	FOS,JUN
OX40 Signaling Pathway	0.0371535	1.43	0.25	JUN,BCL2		CD28 Signaling in T Helper Cells	0.00870964	2.06	0.143	FOS,JUN
Inhibition of Angiogenesis by TSP1	0.0371535	1.43	0.25	VEGFA,JUN		HMGB1 Signaling	0.00870964	2.06	0.143	FOS,JUN
UVA-Induced MAPK Signaling	0.0371535	1.43	0.25	FOS,JUN		Systemic Lupus Erythematosus Signaling	0.00870964	2.06	0.143	FOS,JUN
UVB-Induced MAPK Signaling	0.0371535	1.43	0.25	FOS,JUN		Regulation of IL-2 Expression in Activated and Anergic T Lymphocytes	0.00870964	2.06	0.143	FOS,JUN
IL-2 Signaling	0.0371535	1.43	0.25	FOS,JUN		JAK/Stat Signaling	0.00870964	2.06	0.143	FOS,JUN
Hypoxia Signaling in the Cardiovascular System	0.0371535	1.43	0.25	VEGFA,JUN		Neurotrophin/TRK Signaling	0.00870964	2.06	0.143	FOS,JUN
Amyotrophic Lateral Sclerosis Signaling	0.0467735	1.33	0.222	VEGFA,BCL2		Prolactin Signaling	0.01	2	0.133	FOS,JUN
LPS-stimulated MAPK Signaling	0.0467735	1.33	0.222	FOS,JUN		IL-6 Signaling	0.01	2	0.133	FOS,JUN
CCR5 Signaling in Macrophages	0.0467735	1.33	0.222	FOS,JUN		HGF Signaling	0.0112202	1.95	0.125	FOS,JUN
Thrombopoietin Signaling	0.0467735	1.33	0.222	FOS,JUN		Cholecystokinin/Gastrin-mediated Signaling	0.0112202	1.95	0.125	FOS,JUN
Estrogen-Dependent Breast Cancer Signaling	0.0467735	1.33	0.222	FOS,JUN		Signaling by Rho Family GTPases	0.0112202	1.95	0.125	FOS,JUN
P2Y Purigenic Receptor Signaling Pathway	0.0467735	1.33	0.222	FOS,JUN		IGF-1 Signaling	0.0112202	1.95	0.125	FOS,JUN
ErbB2-ErbB3 Signaling	0.0467735	1.33	0.222	JUN,GSK3B		Molecular Mechanisms of Cancer	0.011749	1.93	0.06	FOS,JUN,BCL2
						NRF2-mediated Oxidative Stress Response	0.0125893	1.9	0.118	FOS,JUN
						Production of Nitric Oxide and Reactive Oxygen Species in Macrophages	0.0125893	1.9	0.118	FOS,JUN
						PPAR Signaling	0.0125893	1.9	0.118	FOS,JUN
						Renin-Angiotensin Signaling	0.0141254	1.85	0.111	FOS,JUN
						Corticotropin Releasing Hormone Signaling	0.0141254	1.85	0.111	FOS,JUN
						GNRH Signaling	0.0141254	1.85	0.111	FOS,JUN
						ILK Signaling	0.0158489	1.8	0.105	FOS,JUN
						IL-12 Signaling and Production in Macrophages	0.017378	1.76	0.1	FOS,JUN
						Calcium Transport I	0.0218776	1.66	0.5	ATP2A3
						Interferon Signaling	0.0218776	1.66	0.5	BCL2
						autophagy	0.0218776	1.66	0.5	BCL2
						Aryl Hydrocarbon Receptor Signaling	0.0251189	1.6	0.0833	FOS,JUN
						Acute Phase Response Signaling	0.0269153	1.57	0.08	FOS,JUN
						RAR Activation	0.0269153	1.57	0.08	FOS,JUN
						Endothelin-1 Signaling	0.0269153	1.57	0.08	FOS,JUN
						Calcium-induced T Lymphocyte Apoptosis	0.0323594	1.49	0.333	ATP2A3
						Cytotoxic T Lymphocyte-mediated Apoptosis of Target Cells	0.0323594	1.49	0.333	BCL2
						nNOS Signaling in Skeletal Muscle Cells	0.0323594	1.49	0.333	DMD
						Agrin Interactions at Neuromuscular Junction	0.0436516	1.36	0.25	JUN
						Unfolded protein response	0.0436516	1.36	0.25	BCL2

### Sheet: nonICC_MY.Dn_AND_DMP.Dn
Non-ICC genes significantly upregulated in ICL2A
Ingenuity Canonical Pathways	P value	-log(P value)	Ratio	Molecules
Serine Biosynthesis	0.00079433	3.1	0.4	PSAT1,PHGDH
Superpathway of Serine and Glycine Biosynthesis I	0.0016596	2.78	0.286	PSAT1,PHGDH
Synaptic Long Term Depression	0.0067608	2.17	0.0382	PLA2G16,NRAS,PLCB1,PRKG2,GRIA3
Mismatch Repair in Eukaryotes	0.0089125	2.05	0.125	RFC4,RFC3
Axonal Guidance Signaling	0.0123	1.91	0.0219	SEMA3E,BMP4,NRAS,PAK3,ADAM19,ADAM23,PLCB1,SLIT2,ADAMTS5
Glioma Invasiveness Signaling	0.0135	1.87	0.0545	NRAS,HMMR,TIMP2
Acute Phase Response Signaling	0.0141	1.85	0.0318	SERPING1,NRAS,SERPINF1,TNFRSF1B,C2
LXR/RXR Activation	0.0162	1.79	0.0374	TLR4,SERPINF1,PLTP,TNFRSF1B
Adenine and Adenosine Salvage I	0.0182	1.74	0.5	APRT
Cell Cycle Control of Chromosomal Replication	0.0229	1.64	0.0769	MCM6,CDK7
Complement System	0.0245	1.61	0.0741	SERPING1,C2
Hepatic Fibrosis / Hepatic Stellate Cell Activation	0.0251	1.6	0.0273	TLR4,COL8A1,COL11A1,TNFRSF1B,TIMP2
BMP signaling pathway	0.0263	1.58	0.0423	BMP4,FST,NRAS
dTMP De Novo Biosynthesis	0.0355	1.45	0.25	DHFR
Inhibition of Matrix Metalloproteases	0.0355	1.45	0.0606	MMP16,TIMP2
FAK Signaling	0.0417	1.38	0.0353	NRAS,PAK3,HMMR
Arginine Biosynthesis IV	0.0447	1.35	0.2	ASS1
Adenine and Adenosine Salvage III	0.0447	1.35	0.2	ADA
Purine Ribonucleosides Degradation to Ribose-1-phosphate	0.0447	1.35	0.2	ADA
